# Hallmarks of uterine receptivity predate placental mammals

**DOI:** 10.1101/2024.11.04.621939

**Authors:** Silvia Basanta, Daniel J. Stadtmauer, Jamie D. Maziarz, Caitlin E. McDonough-Goldstein, Alison G. Cole, Gülay Dagdas, Günter P. Wagner, Mihaela Pavličev

## Abstract

Embryo implantation is essential to pregnancy in eutherian (placental) mammals. The cellular changes that enabled invasive implantation to evolve from superficial embryo apposition, the ancestral condition still retained in marsupials, have remained unclear. We generated and compared single-cell transcriptomes from the peri-implantation and non-pregnant uterus of two rodents with invasive implantation, the mouse and the guinea pig, and the opossum, a marsupial lacking invasive implantation. Cross-species analysis of endometrial cell types and ligand-receptor signaling revealed that the opossum blastocyst-stage uterus, despite lacking fetal-maternal contact, shares key features with the eutherian window of receptivity. These include a window in which the epithelial-stromal *IHH*-*PTCH1* axis is active, but the downstream *BMP2*-mediated signaling that enables decidualization in eutherians is antagonized through a temporary spike in glandular *GREM2*. We propose that a homologous progesterone-responsive endometrial remodeling reaction preceded the evolution of eutherian and marsupial modes of implantation in their respective lineages. Complementary analysis of pre- and post-implantation embryonic transcriptomes from the same species revealed broad conservation of implantation-related functional genes in the blastocyst, as well as a remarkable similarity in ligand production between the mature trophoblast and the luminal epithelium. We suggest that this redundancy between trophectoderm and luminal epithelial signaling was an enabling factor for the evolution of invasive placentation. Together, these findings suggest that eutherian implantation evolved by maternal rewiring of the output of an ancestral window of receptivity-like epithelial-stromal signaling axis toward decidualization, stabilized epithelial loss, and invasion.

**Significance Statement:** Pregnancy in placental mammals begins with implantation and invasion of the embryo, whereas marsupials retain a superficial mode of embryo apposition. How this major evolutionary transition occurred is unknown. Comparing uterine and embryonic single-cell transcriptomes between model rodents and the opossum reveals that the marsupial uterus activates an epithelial-stromal signaling axis canonically associated with receptivity to implantation. In the marsupial uterus, its outputs are opposed by inhibitory signals, whereas in placental mammals, this program promotes uterine decidual transformation and invasion. Early-embryo implantation-related gene expression, in contrast, shows little change across species. These results challenge the view that implantation evolved through the gain of invasive properties by the embryo, and reveal a common developmental foundation from which placentals evolved their novel mode of gestation.
