## Supplementary Table 1 for "Hallmarks of uterine receptivity predate placental mammals"

### Sheet: Table S1
Table S1. Cell type abbreviations and marker genes of annotated cell types in all species.
7.Species	1.CellType	2.SubType	3.SubTypeCluster	4.TissueCompartment	5.Maternal	1.CellType_full	2.SubType_full	3.SubTypeCluster_full	Markers	Antimarkers	Description
Mdomestica	BC	BC	BC	Lymphoid	Maternal	B Cell	B Cell	B Cell	IGKC, JCHAIN
Mdomestica	CE	CE	CE	Epithelial	Maternal	Ciliated Epithelial Cell	Ciliated Epithelial Cell	Ciliated Epithelial Cell	FOXJ1, ADGB, CFAP44		A cell type expressing ciliary regulatory genes FOXJ1 and RFX2 and the structural protein ADGB was present at all time points. They are more similar transcriptomically to glandular epithelial cells.
Mdomestica	DC	DC	DC	Myeloid	Maternal	Dendritic Cell	Dendritic Cell	Dendritic Cell	CCR7
Mdomestica	ESF	ESF	ESF	Stromal	Maternal	Endometrial Stromal Fibroblast	Endometrial Stromal Fibroblast	Endometrial Stromal Fibroblast	HOXA11, SMOC2, PGR, DPEP1, NGFR		Endometrial stromal fibroblasts have been identified in vivo in M. domestica by simultaneous expression of the genes HOXA11, CEBPB, and PGR (Kin et al., 2014). SMOC2+ cells were identified as the canonical endometrial stromal fibroblasts homologous to the cells capable of decidualization in humans and mice. In vitro study of cultured M. domestica ESF has shown that SMOC2 expression more than doub…
Mdomestica	GE	GE	GE	Epithelial	Maternal	Glandular Epithelial Cell	Glandular Epithelial Cell	Glandular Epithelial Cell	DPP4, SLC41A2, PROM1, SLCO2A1		Several clusters of glandular epithelium were identified, but were not clearly distinct.
Mdomestica	LE	LE	LE	Epithelial	Maternal	Luminal Epithelial Cell	Luminal Epithelial Cell	Luminal Epithelial Cell	OAT, IGFBP3, MUC1, GJA1, PPI, PLAT		Luminal epithelium is enriched in MUC1; SLCO2A1 increases with stage and cells diverge into a SLCO2A1-high state at 13.5 dpc (midgestation, Stadtmauer et al., 2025)
Mdomestica	LEC	LEC	LEC	Vascular	Maternal	Lymphatic Epithelial Cell	Lymphatic Epithelial Cell	Lymphatic Epithelial Cell	RAMP2, CCL21, CCL19, LYVE1		Lymphatic endothelial cells express CCL19 and CCL21, in addition to pan-endothelial parkers RAMP2 and PECAM1.
Mdomestica	MET	MET	MET	Mesothelial	Maternal	Mesothelial Cell	Mesothelial Cell	Mesothelial Cell	LCN2, C3, PKHD1L1, PRG4, MSLN, UPK3B, UPK1B		Co-express epithelial and stromal markers
Mdomestica	MPH	MPH	MPH	Myeloid	Maternal	Macrophage	Macrophage	Macrophage	CD74, ITGAX
Mdomestica	PC	PC	PC	Perivascular	Maternal	Pericyte	Pericyte	Pericyte	RGS4, RGS5, KCNJ8, PDGFRB, ABCC9		Pericytes were identified by PDGFRB, RGS4, RGS5, KCNJ8, and ABCC9, markers of mouse uterine pericytes (Kirkwood et al., 2021), and C7, a marker of basal layer uterine fibroblasts in the human (Garcia-Alonso et al., 2021).
Mdomestica	PMN	PMN	PMN	Myeloid	Maternal	Polymorphonuclear Cell	Polymorphonuclear Cell	Polymorphonuclear Cell	CD14, PTGS2, CXCL8, IL1RN		Pro-inflammatory CD14+ monocytes or polymorphonuclear cells.
Mdomestica	SMC	SMC	SMC	Stromal	Maternal	Smooth Muscle Cell	Smooth Muscle Cell	Smooth Muscle Cell	TPM1, TPM2, MYH11, ACTG2, ACTA2, TAGLN		Myometrial smooth-muscle cells
Mdomestica	TC	TC	TC	Lymphoid	Maternal	T Cell	T Cell	T Cell	CD3E, CD4 or CD8A, CD8B, CD28, TRAC (ENSMODG00000005630), TRBC (ENSMODG00000000847)		T cells were identified using the marker CD3E. Within T cells, several types could be identified via subclustering. T cells did not separate into CD4 vs. CD8, but rather into putative alpha-beta/gamma-mu/gamma-delta/Th17 subclusters. AB: CD3E, CD4 or CD8A, CD8B, CD28, TRAC (ENSMODG00000005630), TRBC (ENSMODG00000000847); GM: CD3E, CD8A, CRTAM, CD244, FCER1G, TRGC (ENSMODG00000012605), TRMC (ENSMO…
Mdomestica	TF	TF	TF	Stromal	Maternal	Tissue Fibroblast	Tissue Fibroblast	Tissue Fibroblast	HOXA11, FBLN1		FBLN1+ fibroblasts were previously detected as the lower, more myometrial layer of fibroblasts (Stadtmauer et al., 2025).
Mdomestica	VEC	VEC	VEC	Vascular	Maternal	Vascular Endothelial Cell	Vascular Endothelial Cell	Vascular Endothelial Cell	RAMP2, FLT1, CD93, PLVAP	CCL21, CCL19
Cporcellus	ESF	ESF	ESF	Stromal	Maternal	Endometrial Stromal Fibroblast	Endometrial Stromal Fibroblast	Endometrial Stromal Fibroblast
Cporcellus	GE	GE	GE	Epithelial	Maternal	Glandular Epithelial Cell	Glandular Epithelial Cell	Glandular Epithelial Cell
Cporcellus	LE	LE	LE	Epithelial	Maternal	Luminal Epithelial Cell	Luminal Epithelial Cell	Luminal Epithelial Cell
Cporcellus	LEC	LEC	LEC	Vascular	Maternal	Lymphatic Epithelial Cell	Lymphatic Epithelial Cell	Lymphatic Epithelial Cell
Cporcellus	MET	MET	MET	Mesothelial	Maternal	Mesothelial Cell	Mesothelial Cell	Mesothelial Cell
Cporcellus	MPH	MPH	MPH	Myeloid	Maternal	Macrophage	Macrophage	Macrophage	CD74, LYZ
Cporcellus	NEU	NEU	NEU	Neuronal	Maternal	Neuronal	Neuronal	Neuronal			A small number of cells expressing neuronal markers; likely contamination and excluded from downstream analyses
Cporcellus	NKC	NKC	NKC	Lymphoid	Maternal	Natural Killer Cell	Natural Killer Cell	Natural Killer Cell	KLRC1, KLRK1, CLEC1A, GZMK, KLRD1
Cporcellus	PC	PC	PC	Perivascular	Maternal	Pericyte	Pericyte	Pericyte	RGS5, ABCC9, PDGFRB
Cporcellus	PMN	PMN	PMN	Myeloid	Maternal	Polymorphonuclear Cell	Polymorphonuclear Cell	Polymorphonuclear Cell	PLEK, SRGN, IL1B, CXCL8, FOS, PDE4B, TLR4, H3-3A, SELL
Cporcellus	SMC	SMC	SMC	Stromal	Maternal	Smooth Muscle Cell	Smooth Muscle Cell	Smooth Muscle Cell	ACTA2, TAGLN, MYH11, TPM2, MYL9, MYLK
Cporcellus	TC	TC	TC	Lymphoid	Maternal	T Cell	T Cell	T Cell	CD3E, CD3D, TRAC, CD3G,
Cporcellus	TF	TF	TF	Stromal	Maternal	Tissue Fibroblast	Tissue Fibroblast	Tissue Fibroblast	HOXA11, FBLN1
Cporcellus	VEC	VEC	VEC	Vascular	Maternal	Vascular Endothelial Cell	Vascular Endothelial Cell	Vascular Endothelial Cell	VWF, RAMP2
Mmusculus	BC	BC	BC	Lymphoid	Maternal	B Cell	B Cell	B Cell	Igkc, Cd79a, Ighm, Mef2c
Mmusculus	DC	DC	DC	Myeloid	Maternal	Dendritic Cell	Dendritic Cell	Dendritic Cell	Clec9a, Xcr1
Mmusculus	ESF	ESF	ESF	Stromal	Maternal	Endometrial Stromal Fibroblast	Endometrial Stromal Fibroblast	Endometrial Stromal Fibroblast	Hoxa11, Pgr
Mmusculus	ESF	ESF	ESFp	Stromal	Maternal	Endometrial Stromal Fibroblast	Endometrial Stromal Fibroblast	Endometrial Stromal Fibroblast, Proliferative	Hoxa11, Pgr
Mmusculus	GE	GE	GE	Epithelial	Maternal	Glandular Epithelial Cell	Glandular Epithelial Cell	Glandular Epithelial Cell	Tacstd2, Klf5
Mmusculus	LE	LE	LE	Epithelial	Maternal	Luminal Epithelial Cell	Luminal Epithelial Cell	Luminal Epithelial Cell
Mmusculus	LEC	LEC	LEC	Vascular	Maternal	Lymphatic Endothelial Cell	Lymphatic Endothelial Cell	Lymphatic Endothelial Cell	Lyve1, Flt4
Mmusculus	MET	MET	MET	Mesothelial	Maternal	Mesothelial Cell	Mesothelial Cell	Mesothelial Cell	Upk3b, Upk1b
Mmusculus	MPH	MPH	MPH	Myeloid	Maternal	Macrophage	Macrophage	Macrophage	Csf1r, Ccl2, Fcer1g, C1qa
Mmusculus	NKC	NKC	NKC	Lymphoid	Maternal	Natural Killer Cell	Natural Killer Cell	Natural Killer Cell	Nkg7, Klra4, Klra8, Gzmb, Eomes
Mmusculus	PC	PC	PC	Perivascular	Maternal	Pericyte	Pericyte	Pericyte	Rgs4, Rgs5
Mmusculus	SMC	SMC	SMC	Stromal	Maternal	Smooth Muscle Cell	Smooth Muscle Cell	Smooth Muscle Cell	Myh11, Mylk
Mmusculus	TC	TC	TC	Lymphoid	Maternal	T Cell	T Cell	T Cell	S100a4, S100a10, Rora, Gata3, Foxp3, Cd3e, Cd3g
Mmusculus	TF	TF	TF	Stromal	Maternal	Tissue Fibroblast	Tissue Fibroblast	Tissue Fibroblast	Pdgfra, Clec3b, Col14a1, Col11a1, Fap
Mmusculus	VEC	VEC	VEC	Vascular	Maternal	Vascular Endothelial Cell	Vascular Endothelial Cell	Vascular Endothelial Cell	Ramp2
