## Supplementary Table 2 for "Hallmarks of uterine receptivity predate placental mammals"

### Sheet: Table S2
Table S2. Consensus SAMap mapping scores between all annotated cell clusters. First number represents mean value, and range represents 95% confidence interval, from 200 bootstrapped iterations on random 30% sub-samples.
	Cp_ESF	Cp_GE	Cp_LE	Cp_LEC	Cp_MET	Cp_MPH	Cp_NEU	Cp_NKC	Cp_PC	Cp_PMN	Cp_SMC	Cp_TC	Cp_TF	Cp_VEC	Md_BC	Md_CE	Md_DC	Md_ESF	Md_GE	Md_LE	Md_LEC	Md_MET	Md_MPH	Md_PC	Md_PMN	Md_SMC	Md_TC	Md_TF	Md_VEC	Mm_BC	Mm_DC	Mm_ESF	Mm_GE	Mm_LE	Mm_LEC	Mm_MET	Mm_MPH	Mm_NKC	Mm_PC	Mm_SMC	Mm_TC	Mm_TF	Mm_VEC
Cp_ESF	0.00000 (0.00000-0.00000)	0.00000 (0.00000-0.00000)	0.00000 (0.00000-0.00000)	0.00000 (0.00000-0.00000)	0.00000 (0.00000-0.00000)	0.00000 (0.00000-0.00000)	0.00000 (0.00000-0.00000)	0.00000 (0.00000-0.00000)	0.00000 (0.00000-0.00000)	0.00000 (0.00000-0.00000)	0.00000 (0.00000-0.00000)	0.00000 (0.00000-0.00000)	0.00000 (0.00000-0.00000)	0.00000 (0.00000-0.00000)	0.00951 (0.00000-0.02712)	0.00021 (0.00000-0.00084)	0.00044 (0.00000-0.00102)	0.18220 (0.15878-0.20892)	0.00263 (0.00131-0.00405)	0.00051 (0.00000-0.00180)	0.00036 (0.00000-0.00119)	0.00125 (0.00000-0.00513)	0.00011 (0.00000-0.00040)	0.01005 (0.00340-0.01932)	0.00000 (0.00000-0.00000)	0.00000 (0.00000-0.00003)	0.00066 (0.00000-0.00161)	0.00928 (0.00590-0.01317)	0.00032 (0.00000-0.00095)	0.00288 (0.00000-0.01571)	0.00060 (0.00006-0.00186)	0.22941 (0.20788-0.25152)	0.00048 (0.00000-0.00203)	0.00000 (0.00000-0.00002)	0.00143 (0.00000-0.00473)	0.00220 (0.00000-0.00756)	0.00017 (0.00000-0.00045)	0.00099 (0.00000-0.00364)	0.00109 (0.00013-0.00239)	0.00051 (0.00000-0.00138)	0.00343 (0.00000-0.01322)	0.02153 (0.01480-0.02975)	0.00016 (0.00000-0.00053)
Cp_GE	0.00000 (0.00000-0.00000)	0.00000 (0.00000-0.00000)	0.00000 (0.00000-0.00000)	0.00000 (0.00000-0.00000)	0.00000 (0.00000-0.00000)	0.00000 (0.00000-0.00000)	0.00000 (0.00000-0.00000)	0.00000 (0.00000-0.00000)	0.00000 (0.00000-0.00000)	0.00000 (0.00000-0.00000)	0.00000 (0.00000-0.00000)	0.00000 (0.00000-0.00000)	0.00000 (0.00000-0.00000)	0.00000 (0.00000-0.00000)	0.00094 (0.00000-0.00298)	0.06050 (0.03069-0.08895)	0.00003 (0.00000-0.00018)	0.07068 (0.03403-0.11436)	0.13315 (0.10591-0.16226)	0.01173 (0.00358-0.02475)	0.00065 (0.00005-0.00155)	0.00160 (0.00000-0.00722)	0.00341 (0.00165-0.00582)	0.00168 (0.00045-0.00356)	0.00001 (0.00000-0.00005)	0.00149 (0.00056-0.00297)	0.00199 (0.00078-0.00360)	0.01300 (0.00127-0.02902)	0.00222 (0.00076-0.00372)	0.00576 (0.00000-0.02480)	0.00000 (0.00000-0.00000)	0.03842 (0.02543-0.05433)	0.17537 (0.11454-0.23340)	0.01148 (0.00401-0.02248)	0.00004 (0.00000-0.00028)	0.00180 (0.00000-0.00635)	0.00259 (0.00127-0.00431)	0.00607 (0.00155-0.01310)	0.00040 (0.00009-0.00083)	0.00691 (0.00203-0.01498)	0.00218 (0.00000-0.00719)	0.00684 (0.00105-0.01342)	0.00490 (0.00270-0.00822)
Cp_LE	0.00000 (0.00000-0.00000)	0.00000 (0.00000-0.00000)	0.00000 (0.00000-0.00000)	0.00000 (0.00000-0.00000)	0.00000 (0.00000-0.00000)	0.00000 (0.00000-0.00000)	0.00000 (0.00000-0.00000)	0.00000 (0.00000-0.00000)	0.00000 (0.00000-0.00000)	0.00000 (0.00000-0.00000)	0.00000 (0.00000-0.00000)	0.00000 (0.00000-0.00000)	0.00000 (0.00000-0.00000)	0.00000 (0.00000-0.00000)	0.00000 (0.00000-0.00000)	0.00844 (0.00297-0.01615)	0.00000 (0.00000-0.00000)	0.00491 (0.00123-0.01061)	0.18983 (0.15698-0.22033)	0.10018 (0.03349-0.16812)	0.00000 (0.00000-0.00000)	0.00116 (0.00000-0.00626)	0.00000 (0.00000-0.00000)	0.00005 (0.00000-0.00042)	0.00000 (0.00000-0.00000)	0.00000 (0.00000-0.00000)	0.00000 (0.00000-0.00000)	0.00083 (0.00000-0.00255)	0.00003 (0.00000-0.00016)	0.00002 (0.00000-0.00024)	0.00000 (0.00000-0.00000)	0.00349 (0.00094-0.00645)	0.08797 (0.05789-0.13644)	0.22208 (0.14048-0.31626)	0.00000 (0.00000-0.00000)	0.00006 (0.00000-0.00031)	0.00000 (0.00000-0.00000)	0.00000 (0.00000-0.00000)	0.00002 (0.00000-0.00021)	0.00018 (0.00000-0.00085)	0.00000 (0.00000-0.00000)	0.00074 (0.00000-0.00209)	0.00208 (0.00000-0.00575)
Cp_LEC	0.00000 (0.00000-0.00000)	0.00000 (0.00000-0.00000)	0.00000 (0.00000-0.00000)	0.00000 (0.00000-0.00000)	0.00000 (0.00000-0.00000)	0.00000 (0.00000-0.00000)	0.00000 (0.00000-0.00000)	0.00000 (0.00000-0.00000)	0.00000 (0.00000-0.00000)	0.00000 (0.00000-0.00000)	0.00000 (0.00000-0.00000)	0.00000 (0.00000-0.00000)	0.00000 (0.00000-0.00000)	0.00000 (0.00000-0.00000)	0.00000 (0.00000-0.00000)	0.00000 (0.00000-0.00000)	0.00000 (0.00000-0.00000)	0.00002 (0.00000-0.00010)	0.00000 (0.00000-0.00000)	0.00000 (0.00000-0.00000)	0.32254 (0.22169-0.42916)	0.00000 (0.00000-0.00000)	0.00000 (0.00000-0.00000)	0.00000 (0.00000-0.00000)	0.00000 (0.00000-0.00000)	0.00000 (0.00000-0.00000)	0.00000 (0.00000-0.00000)	0.00000 (0.00000-0.00000)	0.00027 (0.00000-0.00211)	0.00000 (0.00000-0.00000)	0.00019 (0.00000-0.00132)	0.00000 (0.00000-0.00000)	0.00000 (0.00000-0.00000)	0.00000 (0.00000-0.00000)	0.32595 (0.23933-0.43101)	0.00000 (0.00000-0.00000)	0.00000 (0.00000-0.00000)	0.00000 (0.00000-0.00000)	0.00000 (0.00000-0.00000)	0.00000 (0.00000-0.00000)	0.00000 (0.00000-0.00000)	0.00000 (0.00000-0.00000)	0.00026 (0.00000-0.00097)
Cp_MET	0.00000 (0.00000-0.00000)	0.00000 (0.00000-0.00000)	0.00000 (0.00000-0.00000)	0.00000 (0.00000-0.00000)	0.00000 (0.00000-0.00000)	0.00000 (0.00000-0.00000)	0.00000 (0.00000-0.00000)	0.00000 (0.00000-0.00000)	0.00000 (0.00000-0.00000)	0.00000 (0.00000-0.00000)	0.00000 (0.00000-0.00000)	0.00000 (0.00000-0.00000)	0.00000 (0.00000-0.00000)	0.00000 (0.00000-0.00000)	0.00000 (0.00000-0.00000)	0.00000 (0.00000-0.00000)	0.00000 (0.00000-0.00000)	0.00001 (0.00000-0.00003)	0.00000 (0.00000-0.00000)	0.00000 (0.00000-0.00000)	0.00000 (0.00000-0.00000)	0.27202 (0.16640-0.38782)	0.00000 (0.00000-0.00000)	0.00000 (0.00000-0.00000)	0.00000 (0.00000-0.00000)	0.00000 (0.00000-0.00000)	0.00000 (0.00000-0.00000)	0.00000 (0.00000-0.00000)	0.00000 (0.00000-0.00000)	0.00000 (0.00000-0.00000)	0.00000 (0.00000-0.00000)	0.00204 (0.00000-0.01166)	0.00000 (0.00000-0.00000)	0.00000 (0.00000-0.00000)	0.00000 (0.00000-0.00000)	0.31313 (0.19829-0.44329)	0.00000 (0.00000-0.00000)	0.00000 (0.00000-0.00000)	0.00000 (0.00000-0.00000)	0.00120 (0.00000-0.00832)	0.00000 (0.00000-0.00000)	0.00013 (0.00000-0.00192)	0.00000 (0.00000-0.00000)
Cp_MPH	0.00000 (0.00000-0.00000)	0.00000 (0.00000-0.00000)	0.00000 (0.00000-0.00000)	0.00000 (0.00000-0.00000)	0.00000 (0.00000-0.00000)	0.00000 (0.00000-0.00000)	0.00000 (0.00000-0.00000)	0.00000 (0.00000-0.00000)	0.00000 (0.00000-0.00000)	0.00000 (0.00000-0.00000)	0.00000 (0.00000-0.00000)	0.00000 (0.00000-0.00000)	0.00000 (0.00000-0.00000)	0.00000 (0.00000-0.00000)	0.11379 (0.01929-0.24522)	0.00126 (0.00000-0.00463)	0.27781 (0.16982-0.40291)	0.01193 (0.00413-0.02566)	0.00012 (0.00000-0.00039)	0.00060 (0.00000-0.00288)	0.00000 (0.00000-0.00000)	0.00000 (0.00000-0.00000)	0.28270 (0.22166-0.35884)	0.00061 (0.00000-0.00198)	0.02563 (0.00000-0.05363)	0.00000 (0.00000-0.00000)	0.00241 (0.00000-0.00610)	0.00178 (0.00000-0.00535)	0.00011 (0.00000-0.00051)	0.21869 (0.06699-0.39421)	0.28105 (0.08163-0.47647)	0.00395 (0.00078-0.00890)	0.00000 (0.00000-0.00000)	0.00000 (0.00000-0.00000)	0.00000 (0.00000-0.00000)	0.00009 (0.00000-0.00072)	0.28095 (0.22245-0.36246)	0.00602 (0.00058-0.01363)	0.00023 (0.00000-0.00098)	0.00120 (0.00000-0.00426)	0.00032 (0.00000-0.00174)	0.00055 (0.00000-0.00185)	0.00011 (0.00000-0.00050)
Cp_NEU	0.00000 (0.00000-0.00000)	0.00000 (0.00000-0.00000)	0.00000 (0.00000-0.00000)	0.00000 (0.00000-0.00000)	0.00000 (0.00000-0.00000)	0.00000 (0.00000-0.00000)	0.00000 (0.00000-0.00000)	0.00000 (0.00000-0.00000)	0.00000 (0.00000-0.00000)	0.00000 (0.00000-0.00000)	0.00000 (0.00000-0.00000)	0.00000 (0.00000-0.00000)	0.00000 (0.00000-0.00000)	0.00000 (0.00000-0.00000)	0.00000 (0.00000-0.00000)	0.00000 (0.00000-0.00000)	0.00000 (0.00000-0.00000)	0.00170 (0.00000-0.00703)	0.10075 (0.02657-0.20289)	0.00000 (0.00000-0.00000)	0.00000 (0.00000-0.00000)	0.00000 (0.00000-0.00000)	0.00000 (0.00000-0.00000)	0.00000 (0.00000-0.00000)	0.00000 (0.00000-0.00000)	0.00000 (0.00000-0.00000)	0.00000 (0.00000-0.00000)	0.00077 (0.00000-0.00409)	0.00000 (0.00000-0.00000)	0.00000 (0.00000-0.00000)	0.00000 (0.00000-0.00000)	0.00301 (0.00000-0.01030)	0.00010 (0.00000-0.00114)	0.00000 (0.00000-0.00000)	0.00000 (0.00000-0.00000)	0.00000 (0.00000-0.00000)	0.00000 (0.00000-0.00000)	0.00000 (0.00000-0.00000)	0.00000 (0.00000-0.00000)	0.00022 (0.00000-0.00179)	0.00000 (0.00000-0.00000)	0.00000 (0.00000-0.00000)	0.00000 (0.00000-0.00000)
Cp_NKC	0.00000 (0.00000-0.00000)	0.00000 (0.00000-0.00000)	0.00000 (0.00000-0.00000)	0.00000 (0.00000-0.00000)	0.00000 (0.00000-0.00000)	0.00000 (0.00000-0.00000)	0.00000 (0.00000-0.00000)	0.00000 (0.00000-0.00000)	0.00000 (0.00000-0.00000)	0.00000 (0.00000-0.00000)	0.00000 (0.00000-0.00000)	0.00000 (0.00000-0.00000)	0.00000 (0.00000-0.00000)	0.00000 (0.00000-0.00000)	0.00017 (0.00000-0.00129)	0.00000 (0.00000-0.00000)	0.00000 (0.00000-0.00000)	0.00000 (0.00000-0.00000)	0.00000 (0.00000-0.00000)	0.00000 (0.00000-0.00000)	0.00000 (0.00000-0.00000)	0.00000 (0.00000-0.00000)	0.00000 (0.00000-0.00000)	0.00000 (0.00000-0.00000)	0.00000 (0.00000-0.00000)	0.00000 (0.00000-0.00000)	0.29024 (0.17712-0.41930)	0.00000 (0.00000-0.00000)	0.00000 (0.00000-0.00000)	0.00138 (0.00000-0.00976)	0.00000 (0.00000-0.00000)	0.00000 (0.00000-0.00000)	0.00016 (0.00000-0.00091)	0.00000 (0.00000-0.00000)	0.00000 (0.00000-0.00000)	0.00000 (0.00000-0.00000)	0.00000 (0.00000-0.00000)	0.30685 (0.21562-0.39918)	0.00000 (0.00000-0.00000)	0.00000 (0.00000-0.00000)	0.00069 (0.00000-0.00498)	0.00000 (0.00000-0.00000)	0.00000 (0.00000-0.00000)
Cp_PC	0.00000 (0.00000-0.00000)	0.00000 (0.00000-0.00000)	0.00000 (0.00000-0.00000)	0.00000 (0.00000-0.00000)	0.00000 (0.00000-0.00000)	0.00000 (0.00000-0.00000)	0.00000 (0.00000-0.00000)	0.00000 (0.00000-0.00000)	0.00000 (0.00000-0.00000)	0.00000 (0.00000-0.00000)	0.00000 (0.00000-0.00000)	0.00000 (0.00000-0.00000)	0.00000 (0.00000-0.00000)	0.00000 (0.00000-0.00000)	0.00000 (0.00000-0.00000)	0.00000 (0.00000-0.00000)	0.00001 (0.00000-0.00005)	0.00346 (0.00201-0.00509)	0.00013 (0.00000-0.00052)	0.00010 (0.00000-0.00060)	0.00000 (0.00000-0.00000)	0.00020 (0.00000-0.00116)	0.00040 (0.00000-0.00143)	0.26922 (0.22247-0.32292)	0.01354 (0.00000-0.04562)	0.00423 (0.00000-0.01117)	0.00012 (0.00000-0.00050)	0.00075 (0.00006-0.00155)	0.00479 (0.00200-0.00891)	0.00000 (0.00000-0.00000)	0.00000 (0.00000-0.00000)	0.00007 (0.00000-0.00018)	0.00000 (0.00000-0.00000)	0.00000 (0.00000-0.00000)	0.00000 (0.00000-0.00000)	0.00000 (0.00000-0.00000)	0.00044 (0.00000-0.00131)	0.00003 (0.00000-0.00017)	0.29310 (0.25784-0.33086)	0.00000 (0.00000-0.00000)	0.00008 (0.00000-0.00039)	0.00011 (0.00000-0.00028)	0.00093 (0.00000-0.00258)
Cp_PMN	0.00000 (0.00000-0.00000)	0.00000 (0.00000-0.00000)	0.00000 (0.00000-0.00000)	0.00000 (0.00000-0.00000)	0.00000 (0.00000-0.00000)	0.00000 (0.00000-0.00000)	0.00000 (0.00000-0.00000)	0.00000 (0.00000-0.00000)	0.00000 (0.00000-0.00000)	0.00000 (0.00000-0.00000)	0.00000 (0.00000-0.00000)	0.00000 (0.00000-0.00000)	0.00000 (0.00000-0.00000)	0.00000 (0.00000-0.00000)	0.00000 (0.00000-0.00000)	0.00000 (0.00000-0.00000)	0.00000 (0.00000-0.00000)	0.00000 (0.00000-0.00000)	0.00000 (0.00000-0.00000)	0.00000 (0.00000-0.00000)	0.00000 (0.00000-0.00000)	0.00000 (0.00000-0.00000)	0.00000 (0.00000-0.00000)	0.00000 (0.00000-0.00000)	0.32345 (0.18732-0.51029)	0.00000 (0.00000-0.00000)	0.00000 (0.00000-0.00000)	0.00000 (0.00000-0.00000)	0.00000 (0.00000-0.00000)	0.00000 (0.00000-0.00000)	0.00000 (0.00000-0.00000)	0.00000 (0.00000-0.00000)	0.00000 (0.00000-0.00000)	0.00000 (0.00000-0.00000)	0.00000 (0.00000-0.00000)	0.00000 (0.00000-0.00000)	0.28882 (0.15789-0.44616)	0.00000 (0.00000-0.00000)	0.00000 (0.00000-0.00000)	0.00000 (0.00000-0.00000)	0.00000 (0.00000-0.00000)	0.00000 (0.00000-0.00000)	0.00000 (0.00000-0.00000)
Cp_SMC	0.00000 (0.00000-0.00000)	0.00000 (0.00000-0.00000)	0.00000 (0.00000-0.00000)	0.00000 (0.00000-0.00000)	0.00000 (0.00000-0.00000)	0.00000 (0.00000-0.00000)	0.00000 (0.00000-0.00000)	0.00000 (0.00000-0.00000)	0.00000 (0.00000-0.00000)	0.00000 (0.00000-0.00000)	0.00000 (0.00000-0.00000)	0.00000 (0.00000-0.00000)	0.00000 (0.00000-0.00000)	0.00000 (0.00000-0.00000)	0.00010 (0.00000-0.00056)	0.00076 (0.00000-0.00207)	0.00000 (0.00000-0.00000)	0.00887 (0.00610-0.01148)	0.00124 (0.00052-0.00243)	0.00340 (0.00100-0.00693)	0.00080 (0.00000-0.00319)	0.00137 (0.00000-0.00423)	0.00006 (0.00000-0.00024)	0.00060 (0.00000-0.00215)	0.00000 (0.00000-0.00000)	0.26577 (0.22250-0.31268)	0.00004 (0.00000-0.00018)	0.02138 (0.01656-0.02630)	0.00007 (0.00000-0.00028)	0.00000 (0.00000-0.00001)	0.00000 (0.00000-0.00000)	0.00105 (0.00060-0.00154)	0.00018 (0.00000-0.00051)	0.00000 (0.00000-0.00000)	0.00005 (0.00000-0.00022)	0.00025 (0.00000-0.00167)	0.00004 (0.00000-0.00017)	0.00050 (0.00000-0.00191)	0.00000 (0.00000-0.00000)	0.25145 (0.21940-0.28532)	0.00000 (0.00000-0.00000)	0.00115 (0.00026-0.00279)	0.00007 (0.00000-0.00022)
Cp_TC	0.00000 (0.00000-0.00000)	0.00000 (0.00000-0.00000)	0.00000 (0.00000-0.00000)	0.00000 (0.00000-0.00000)	0.00000 (0.00000-0.00000)	0.00000 (0.00000-0.00000)	0.00000 (0.00000-0.00000)	0.00000 (0.00000-0.00000)	0.00000 (0.00000-0.00000)	0.00000 (0.00000-0.00000)	0.00000 (0.00000-0.00000)	0.00000 (0.00000-0.00000)	0.00000 (0.00000-0.00000)	0.00000 (0.00000-0.00000)	0.00283 (0.00000-0.00880)	0.00000 (0.00000-0.00000)	0.00000 (0.00000-0.00000)	0.00000 (0.00000-0.00000)	0.00064 (0.00000-0.00258)	0.00000 (0.00000-0.00000)	0.00000 (0.00000-0.00000)	0.00000 (0.00000-0.00000)	0.00028 (0.00000-0.00190)	0.00000 (0.00000-0.00000)	0.00000 (0.00000-0.00000)	0.00000 (0.00000-0.00000)	0.29315 (0.23410-0.36191)	0.00000 (0.00000-0.00000)	0.00000 (0.00000-0.00000)	0.00617 (0.00000-0.02540)	0.00000 (0.00000-0.00000)	0.00000 (0.00000-0.00000)	0.00021 (0.00000-0.00108)	0.00000 (0.00000-0.00000)	0.00000 (0.00000-0.00000)	0.00000 (0.00000-0.00000)	0.00009 (0.00000-0.00039)	0.07923 (0.04222-0.13961)	0.00000 (0.00000-0.00000)	0.00000 (0.00000-0.00000)	0.23860 (0.15867-0.32971)	0.00000 (0.00000-0.00000)	0.00000 (0.00000-0.00000)
Cp_TF	0.00000 (0.00000-0.00000)	0.00000 (0.00000-0.00000)	0.00000 (0.00000-0.00000)	0.00000 (0.00000-0.00000)	0.00000 (0.00000-0.00000)	0.00000 (0.00000-0.00000)	0.00000 (0.00000-0.00000)	0.00000 (0.00000-0.00000)	0.00000 (0.00000-0.00000)	0.00000 (0.00000-0.00000)	0.00000 (0.00000-0.00000)	0.00000 (0.00000-0.00000)	0.00000 (0.00000-0.00000)	0.00000 (0.00000-0.00000)	0.00000 (0.00000-0.00000)	0.00002 (0.00000-0.00014)	0.00000 (0.00000-0.00000)	0.04334 (0.03469-0.05208)	0.00002 (0.00000-0.00008)	0.00002 (0.00000-0.00018)	0.00000 (0.00000-0.00000)	0.00000 (0.00000-0.00000)	0.00000 (0.00000-0.00000)	0.00006 (0.00000-0.00029)	0.00000 (0.00000-0.00000)	0.00000 (0.00000-0.00006)	0.00000 (0.00000-0.00000)	0.20645 (0.18105-0.22724)	0.00000 (0.00000-0.00005)	0.00000 (0.00000-0.00000)	0.00000 (0.00000-0.00000)	0.00601 (0.00339-0.00915)	0.00019 (0.00000-0.00074)	0.00000 (0.00000-0.00000)	0.00000 (0.00000-0.00000)	0.00000 (0.00000-0.00000)	0.00000 (0.00000-0.00000)	0.00000 (0.00000-0.00000)	0.00084 (0.00000-0.00248)	0.00000 (0.00000-0.00002)	0.00000 (0.00000-0.00000)	0.26128 (0.22694-0.29982)	0.00022 (0.00000-0.00124)
Cp_VEC	0.00000 (0.00000-0.00000)	0.00000 (0.00000-0.00000)	0.00000 (0.00000-0.00000)	0.00000 (0.00000-0.00000)	0.00000 (0.00000-0.00000)	0.00000 (0.00000-0.00000)	0.00000 (0.00000-0.00000)	0.00000 (0.00000-0.00000)	0.00000 (0.00000-0.00000)	0.00000 (0.00000-0.00000)	0.00000 (0.00000-0.00000)	0.00000 (0.00000-0.00000)	0.00000 (0.00000-0.00000)	0.00000 (0.00000-0.00000)	0.00102 (0.00000-0.00375)	0.00292 (0.00000-0.00809)	0.00000 (0.00000-0.00000)	0.00000 (0.00000-0.00000)	0.00142 (0.00015-0.00352)	0.00007 (0.00000-0.00044)	0.00448 (0.00104-0.00881)	0.00000 (0.00000-0.00000)	0.00000 (0.00000-0.00000)	0.00000 (0.00000-0.00000)	0.00000 (0.00000-0.00000)	0.00000 (0.00000-0.00000)	0.00000 (0.00000-0.00000)	0.00000 (0.00000-0.00001)	0.29058 (0.24624-0.33253)	0.00319 (0.00000-0.01828)	0.00000 (0.00000-0.00000)	0.00000 (0.00000-0.00005)	0.00038 (0.00000-0.00212)	0.00000 (0.00000-0.00000)	0.00000 (0.00000-0.00000)	0.00000 (0.00000-0.00000)	0.00000 (0.00000-0.00000)	0.00000 (0.00000-0.00000)	0.00008 (0.00000-0.00031)	0.00000 (0.00000-0.00000)	0.00000 (0.00000-0.00000)	0.00000 (0.00000-0.00000)	0.30126 (0.26962-0.33840)
Md_BC	0.00951 (0.00000-0.02712)	0.00094 (0.00000-0.00298)	0.00000 (0.00000-0.00000)	0.00000 (0.00000-0.00000)	0.00000 (0.00000-0.00000)	0.11379 (0.01929-0.24522)	0.00000 (0.00000-0.00000)	0.00017 (0.00000-0.00129)	0.00000 (0.00000-0.00000)	0.00000 (0.00000-0.00000)	0.00010 (0.00000-0.00056)	0.00283 (0.00000-0.00880)	0.00000 (0.00000-0.00000)	0.00102 (0.00000-0.00375)	0.00000 (0.00000-0.00000)	0.00000 (0.00000-0.00000)	0.00000 (0.00000-0.00000)	0.00000 (0.00000-0.00000)	0.00000 (0.00000-0.00000)	0.00000 (0.00000-0.00000)	0.00000 (0.00000-0.00000)	0.00000 (0.00000-0.00000)	0.00000 (0.00000-0.00000)	0.00000 (0.00000-0.00000)	0.00000 (0.00000-0.00000)	0.00000 (0.00000-0.00000)	0.00000 (0.00000-0.00000)	0.00000 (0.00000-0.00000)	0.00000 (0.00000-0.00000)	0.24767 (0.12562-0.41616)	0.00000 (0.00000-0.00000)	0.00018 (0.00000-0.00154)	0.00002 (0.00000-0.00021)	0.00000 (0.00000-0.00000)	0.00000 (0.00000-0.00000)	0.00000 (0.00000-0.00000)	0.03573 (0.00000-0.08039)	0.00497 (0.00000-0.01728)	0.00000 (0.00000-0.00000)	0.00000 (0.00000-0.00000)	0.00000 (0.00000-0.00000)	0.00000 (0.00000-0.00000)	0.00000 (0.00000-0.00000)
Md_CE	0.00021 (0.00000-0.00084)	0.06050 (0.03069-0.08895)	0.00844 (0.00297-0.01615)	0.00000 (0.00000-0.00000)	0.00000 (0.00000-0.00000)	0.00126 (0.00000-0.00463)	0.00000 (0.00000-0.00000)	0.00000 (0.00000-0.00000)	0.00000 (0.00000-0.00000)	0.00000 (0.00000-0.00000)	0.00076 (0.00000-0.00207)	0.00000 (0.00000-0.00000)	0.00002 (0.00000-0.00014)	0.00292 (0.00000-0.00809)	0.00000 (0.00000-0.00000)	0.00000 (0.00000-0.00000)	0.00000 (0.00000-0.00000)	0.00000 (0.00000-0.00000)	0.00000 (0.00000-0.00000)	0.00000 (0.00000-0.00000)	0.00000 (0.00000-0.00000)	0.00000 (0.00000-0.00000)	0.00000 (0.00000-0.00000)	0.00000 (0.00000-0.00000)	0.00000 (0.00000-0.00000)	0.00000 (0.00000-0.00000)	0.00000 (0.00000-0.00000)	0.00000 (0.00000-0.00000)	0.00000 (0.00000-0.00000)	0.00004 (0.00000-0.00032)	0.00000 (0.00000-0.00000)	0.00035 (0.00000-0.00123)	0.03254 (0.02189-0.04516)	0.00333 (0.00035-0.00708)	0.00000 (0.00000-0.00000)	0.00000 (0.00000-0.00000)	0.00127 (0.00000-0.00460)	0.00000 (0.00000-0.00000)	0.00000 (0.00000-0.00000)	0.00005 (0.00000-0.00024)	0.00000 (0.00000-0.00000)	0.00000 (0.00000-0.00000)	0.00315 (0.00000-0.00889)
Md_DC	0.00044 (0.00000-0.00102)	0.00003 (0.00000-0.00018)	0.00000 (0.00000-0.00000)	0.00000 (0.00000-0.00000)	0.00000 (0.00000-0.00000)	0.27781 (0.16982-0.40291)	0.00000 (0.00000-0.00000)	0.00000 (0.00000-0.00000)	0.00001 (0.00000-0.00005)	0.00000 (0.00000-0.00000)	0.00000 (0.00000-0.00000)	0.00000 (0.00000-0.00000)	0.00000 (0.00000-0.00000)	0.00000 (0.00000-0.00000)	0.00000 (0.00000-0.00000)	0.00000 (0.00000-0.00000)	0.00000 (0.00000-0.00000)	0.00000 (0.00000-0.00000)	0.00000 (0.00000-0.00000)	0.00000 (0.00000-0.00000)	0.00000 (0.00000-0.00000)	0.00000 (0.00000-0.00000)	0.00000 (0.00000-0.00000)	0.00000 (0.00000-0.00000)	0.00000 (0.00000-0.00000)	0.00000 (0.00000-0.00000)	0.00000 (0.00000-0.00000)	0.00000 (0.00000-0.00000)	0.00000 (0.00000-0.00000)	0.02147 (0.00000-0.07719)	0.28944 (0.15768-0.43731)	0.00000 (0.00000-0.00000)	0.00000 (0.00000-0.00000)	0.00000 (0.00000-0.00000)	0.00000 (0.00000-0.00000)	0.00000 (0.00000-0.00000)	0.14169 (0.08886-0.19817)	0.00095 (0.00000-0.00507)	0.00000 (0.00000-0.00000)	0.00000 (0.00000-0.00000)	0.00000 (0.00000-0.00000)	0.00000 (0.00000-0.00000)	0.00000 (0.00000-0.00000)
Md_ESF	0.18220 (0.15878-0.20892)	0.07068 (0.03403-0.11436)	0.00491 (0.00123-0.01061)	0.00002 (0.00000-0.00010)	0.00001 (0.00000-0.00003)	0.01193 (0.00413-0.02566)	0.00170 (0.00000-0.00703)	0.00000 (0.00000-0.00000)	0.00346 (0.00201-0.00509)	0.00000 (0.00000-0.00000)	0.00887 (0.00610-0.01148)	0.00000 (0.00000-0.00000)	0.04334 (0.03469-0.05208)	0.00000 (0.00000-0.00000)	0.00000 (0.00000-0.00000)	0.00000 (0.00000-0.00000)	0.00000 (0.00000-0.00000)	0.00000 (0.00000-0.00000)	0.00000 (0.00000-0.00000)	0.00000 (0.00000-0.00000)	0.00000 (0.00000-0.00000)	0.00000 (0.00000-0.00000)	0.00000 (0.00000-0.00000)	0.00000 (0.00000-0.00000)	0.00000 (0.00000-0.00000)	0.00000 (0.00000-0.00000)	0.00000 (0.00000-0.00000)	0.00000 (0.00000-0.00000)	0.00000 (0.00000-0.00000)	0.00000 (0.00000-0.00000)	0.00000 (0.00000-0.00000)	0.15070 (0.13763-0.16502)	0.00036 (0.00000-0.00156)	0.00009 (0.00000-0.00043)	0.00038 (0.00000-0.00168)	0.00002 (0.00000-0.00019)	0.00000 (0.00000-0.00000)	0.00000 (0.00000-0.00000)	0.00052 (0.00008-0.00130)	0.00109 (0.00062-0.00192)	0.00000 (0.00000-0.00000)	0.03479 (0.02773-0.04226)	0.00000 (0.00000-0.00001)
Md_GE	0.00263 (0.00131-0.00405)	0.13315 (0.10591-0.16226)	0.18983 (0.15698-0.22033)	0.00000 (0.00000-0.00000)	0.00000 (0.00000-0.00000)	0.00012 (0.00000-0.00039)	0.10075 (0.02657-0.20289)	0.00000 (0.00000-0.00000)	0.00013 (0.00000-0.00052)	0.00000 (0.00000-0.00000)	0.00124 (0.00052-0.00243)	0.00064 (0.00000-0.00258)	0.00002 (0.00000-0.00008)	0.00142 (0.00015-0.00352)	0.00000 (0.00000-0.00000)	0.00000 (0.00000-0.00000)	0.00000 (0.00000-0.00000)	0.00000 (0.00000-0.00000)	0.00000 (0.00000-0.00000)	0.00000 (0.00000-0.00000)	0.00000 (0.00000-0.00000)	0.00000 (0.00000-0.00000)	0.00000 (0.00000-0.00000)	0.00000 (0.00000-0.00000)	0.00000 (0.00000-0.00000)	0.00000 (0.00000-0.00000)	0.00000 (0.00000-0.00000)	0.00000 (0.00000-0.00000)	0.00000 (0.00000-0.00000)	0.01771 (0.00000-0.06678)	0.00001 (0.00000-0.00017)	0.00182 (0.00062-0.00325)	0.23904 (0.19776-0.28745)	0.04865 (0.02996-0.06741)	0.00000 (0.00000-0.00000)	0.00000 (0.00000-0.00001)	0.00006 (0.00000-0.00017)	0.00013 (0.00000-0.00065)	0.00068 (0.00007-0.00175)	0.00047 (0.00000-0.00116)	0.00000 (0.00000-0.00000)	0.00000 (0.00000-0.00000)	0.00108 (0.00000-0.00277)
Md_LE	0.00051 (0.00000-0.00180)	0.01173 (0.00358-0.02475)	0.10018 (0.03349-0.16812)	0.00000 (0.00000-0.00000)	0.00000 (0.00000-0.00000)	0.00060 (0.00000-0.00288)	0.00000 (0.00000-0.00000)	0.00000 (0.00000-0.00000)	0.00010 (0.00000-0.00060)	0.00000 (0.00000-0.00000)	0.00340 (0.00100-0.00693)	0.00000 (0.00000-0.00000)	0.00002 (0.00000-0.00018)	0.00007 (0.00000-0.00044)	0.00000 (0.00000-0.00000)	0.00000 (0.00000-0.00000)	0.00000 (0.00000-0.00000)	0.00000 (0.00000-0.00000)	0.00000 (0.00000-0.00000)	0.00000 (0.00000-0.00000)	0.00000 (0.00000-0.00000)	0.00000 (0.00000-0.00000)	0.00000 (0.00000-0.00000)	0.00000 (0.00000-0.00000)	0.00000 (0.00000-0.00000)	0.00000 (0.00000-0.00000)	0.00000 (0.00000-0.00000)	0.00000 (0.00000-0.00000)	0.00000 (0.00000-0.00000)	0.00000 (0.00000-0.00000)	0.00000 (0.00000-0.00000)	0.00097 (0.00000-0.00271)	0.00239 (0.00020-0.00614)	0.14509 (0.08541-0.20614)	0.00000 (0.00000-0.00000)	0.00008 (0.00000-0.00044)	0.00064 (0.00000-0.00313)	0.00000 (0.00000-0.00000)	0.00002 (0.00000-0.00015)	0.00015 (0.00000-0.00076)	0.00000 (0.00000-0.00000)	0.00000 (0.00000-0.00000)	0.00021 (0.00000-0.00096)
Md_LEC	0.00036 (0.00000-0.00119)	0.00065 (0.00005-0.00155)	0.00000 (0.00000-0.00000)	0.32254 (0.22169-0.42916)	0.00000 (0.00000-0.00000)	0.00000 (0.00000-0.00000)	0.00000 (0.00000-0.00000)	0.00000 (0.00000-0.00000)	0.00000 (0.00000-0.00000)	0.00000 (0.00000-0.00000)	0.00080 (0.00000-0.00319)	0.00000 (0.00000-0.00000)	0.00000 (0.00000-0.00000)	0.00448 (0.00104-0.00881)	0.00000 (0.00000-0.00000)	0.00000 (0.00000-0.00000)	0.00000 (0.00000-0.00000)	0.00000 (0.00000-0.00000)	0.00000 (0.00000-0.00000)	0.00000 (0.00000-0.00000)	0.00000 (0.00000-0.00000)	0.00000 (0.00000-0.00000)	0.00000 (0.00000-0.00000)	0.00000 (0.00000-0.00000)	0.00000 (0.00000-0.00000)	0.00000 (0.00000-0.00000)	0.00000 (0.00000-0.00000)	0.00000 (0.00000-0.00000)	0.00000 (0.00000-0.00000)	0.00000 (0.00000-0.00000)	0.00000 (0.00000-0.00000)	0.00025 (0.00000-0.00075)	0.00000 (0.00000-0.00000)	0.00000 (0.00000-0.00000)	0.32091 (0.25495-0.41410)	0.00000 (0.00000-0.00000)	0.00000 (0.00000-0.00000)	0.00000 (0.00000-0.00000)	0.00000 (0.00000-0.00000)	0.00000 (0.00000-0.00003)	0.00000 (0.00000-0.00000)	0.00000 (0.00000-0.00000)	0.00133 (0.00000-0.00460)
Md_MET	0.00125 (0.00000-0.00513)	0.00160 (0.00000-0.00722)	0.00116 (0.00000-0.00626)	0.00000 (0.00000-0.00000)	0.27202 (0.16640-0.38782)	0.00000 (0.00000-0.00000)	0.00000 (0.00000-0.00000)	0.00000 (0.00000-0.00000)	0.00020 (0.00000-0.00116)	0.00000 (0.00000-0.00000)	0.00137 (0.00000-0.00423)	0.00000 (0.00000-0.00000)	0.00000 (0.00000-0.00000)	0.00000 (0.00000-0.00000)	0.00000 (0.00000-0.00000)	0.00000 (0.00000-0.00000)	0.00000 (0.00000-0.00000)	0.00000 (0.00000-0.00000)	0.00000 (0.00000-0.00000)	0.00000 (0.00000-0.00000)	0.00000 (0.00000-0.00000)	0.00000 (0.00000-0.00000)	0.00000 (0.00000-0.00000)	0.00000 (0.00000-0.00000)	0.00000 (0.00000-0.00000)	0.00000 (0.00000-0.00000)	0.00000 (0.00000-0.00000)	0.00000 (0.00000-0.00000)	0.00000 (0.00000-0.00000)	0.00000 (0.00000-0.00000)	0.00000 (0.00000-0.00000)	0.00003 (0.00000-0.00013)	0.00137 (0.00000-0.00707)	0.00031 (0.00000-0.00140)	0.00000 (0.00000-0.00000)	0.29582 (0.21319-0.38609)	0.00000 (0.00000-0.00000)	0.00000 (0.00000-0.00000)	0.00000 (0.00000-0.00000)	0.00000 (0.00000-0.00000)	0.00000 (0.00000-0.00000)	0.00000 (0.00000-0.00000)	0.00000 (0.00000-0.00000)
Md_MPH	0.00011 (0.00000-0.00040)	0.00341 (0.00165-0.00582)	0.00000 (0.00000-0.00000)	0.00000 (0.00000-0.00000)	0.00000 (0.00000-0.00000)	0.28270 (0.22166-0.35884)	0.00000 (0.00000-0.00000)	0.00000 (0.00000-0.00000)	0.00040 (0.00000-0.00143)	0.00000 (0.00000-0.00000)	0.00006 (0.00000-0.00024)	0.00028 (0.00000-0.00190)	0.00000 (0.00000-0.00000)	0.00000 (0.00000-0.00000)	0.00000 (0.00000-0.00000)	0.00000 (0.00000-0.00000)	0.00000 (0.00000-0.00000)	0.00000 (0.00000-0.00000)	0.00000 (0.00000-0.00000)	0.00000 (0.00000-0.00000)	0.00000 (0.00000-0.00000)	0.00000 (0.00000-0.00000)	0.00000 (0.00000-0.00000)	0.00000 (0.00000-0.00000)	0.00000 (0.00000-0.00000)	0.00000 (0.00000-0.00000)	0.00000 (0.00000-0.00000)	0.00000 (0.00000-0.00000)	0.00000 (0.00000-0.00000)	0.00082 (0.00000-0.00832)	0.00000 (0.00000-0.00000)	0.00002 (0.00000-0.00010)	0.00011 (0.00000-0.00041)	0.00000 (0.00000-0.00000)	0.00000 (0.00000-0.00000)	0.00000 (0.00000-0.00000)	0.28317 (0.23186-0.35002)	0.00000 (0.00000-0.00000)	0.00000 (0.00000-0.00000)	0.00017 (0.00000-0.00071)	0.00000 (0.00000-0.00000)	0.00000 (0.00000-0.00000)	0.00000 (0.00000-0.00000)
Md_PC	0.01005 (0.00340-0.01932)	0.00168 (0.00045-0.00356)	0.00005 (0.00000-0.00042)	0.00000 (0.00000-0.00000)	0.00000 (0.00000-0.00000)	0.00061 (0.00000-0.00198)	0.00000 (0.00000-0.00000)	0.00000 (0.00000-0.00000)	0.26922 (0.22247-0.32292)	0.00000 (0.00000-0.00000)	0.00060 (0.00000-0.00215)	0.00000 (0.00000-0.00000)	0.00006 (0.00000-0.00029)	0.00000 (0.00000-0.00000)	0.00000 (0.00000-0.00000)	0.00000 (0.00000-0.00000)	0.00000 (0.00000-0.00000)	0.00000 (0.00000-0.00000)	0.00000 (0.00000-0.00000)	0.00000 (0.00000-0.00000)	0.00000 (0.00000-0.00000)	0.00000 (0.00000-0.00000)	0.00000 (0.00000-0.00000)	0.00000 (0.00000-0.00000)	0.00000 (0.00000-0.00000)	0.00000 (0.00000-0.00000)	0.00000 (0.00000-0.00000)	0.00000 (0.00000-0.00000)	0.00000 (0.00000-0.00000)	0.00000 (0.00000-0.00000)	0.00000 (0.00000-0.00000)	0.00476 (0.00160-0.00928)	0.00036 (0.00000-0.00174)	0.00000 (0.00000-0.00000)	0.00000 (0.00000-0.00000)	0.00005 (0.00000-0.00036)	0.00000 (0.00000-0.00000)	0.00000 (0.00000-0.00000)	0.29145 (0.23909-0.34715)	0.00115 (0.00000-0.00306)	0.00000 (0.00000-0.00000)	0.00000 (0.00000-0.00000)	0.00110 (0.00000-0.00437)
Md_PMN	0.00000 (0.00000-0.00000)	0.00001 (0.00000-0.00005)	0.00000 (0.00000-0.00000)	0.00000 (0.00000-0.00000)	0.00000 (0.00000-0.00000)	0.02563 (0.00000-0.05363)	0.00000 (0.00000-0.00000)	0.00000 (0.00000-0.00000)	0.01354 (0.00000-0.04562)	0.32345 (0.18732-0.51029)	0.00000 (0.00000-0.00000)	0.00000 (0.00000-0.00000)	0.00000 (0.00000-0.00000)	0.00000 (0.00000-0.00000)	0.00000 (0.00000-0.00000)	0.00000 (0.00000-0.00000)	0.00000 (0.00000-0.00000)	0.00000 (0.00000-0.00000)	0.00000 (0.00000-0.00000)	0.00000 (0.00000-0.00000)	0.00000 (0.00000-0.00000)	0.00000 (0.00000-0.00000)	0.00000 (0.00000-0.00000)	0.00000 (0.00000-0.00000)	0.00000 (0.00000-0.00000)	0.00000 (0.00000-0.00000)	0.00000 (0.00000-0.00000)	0.00000 (0.00000-0.00000)	0.00000 (0.00000-0.00000)	0.00000 (0.00000-0.00000)	0.00000 (0.00000-0.00000)	0.00000 (0.00000-0.00000)	0.00000 (0.00000-0.00000)	0.00000 (0.00000-0.00000)	0.00000 (0.00000-0.00000)	0.00000 (0.00000-0.00000)	0.13246 (0.03727-0.23545)	0.00000 (0.00000-0.00000)	0.00000 (0.00000-0.00000)	0.00002 (0.00000-0.00013)	0.00000 (0.00000-0.00000)	0.00000 (0.00000-0.00000)	0.00000 (0.00000-0.00000)
Md_SMC	0.00000 (0.00000-0.00003)	0.00149 (0.00056-0.00297)	0.00000 (0.00000-0.00000)	0.00000 (0.00000-0.00000)	0.00000 (0.00000-0.00000)	0.00000 (0.00000-0.00000)	0.00000 (0.00000-0.00000)	0.00000 (0.00000-0.00000)	0.00423 (0.00000-0.01117)	0.00000 (0.00000-0.00000)	0.26577 (0.22250-0.31268)	0.00000 (0.00000-0.00000)	0.00000 (0.00000-0.00006)	0.00000 (0.00000-0.00000)	0.00000 (0.00000-0.00000)	0.00000 (0.00000-0.00000)	0.00000 (0.00000-0.00000)	0.00000 (0.00000-0.00000)	0.00000 (0.00000-0.00000)	0.00000 (0.00000-0.00000)	0.00000 (0.00000-0.00000)	0.00000 (0.00000-0.00000)	0.00000 (0.00000-0.00000)	0.00000 (0.00000-0.00000)	0.00000 (0.00000-0.00000)	0.00000 (0.00000-0.00000)	0.00000 (0.00000-0.00000)	0.00000 (0.00000-0.00000)	0.00000 (0.00000-0.00000)	0.00000 (0.00000-0.00000)	0.00000 (0.00000-0.00000)	0.00021 (0.00000-0.00078)	0.00000 (0.00000-0.00000)	0.00000 (0.00000-0.00000)	0.00000 (0.00000-0.00000)	0.00000 (0.00000-0.00000)	0.00000 (0.00000-0.00000)	0.00000 (0.00000-0.00000)	0.00694 (0.00000-0.01872)	0.26749 (0.21851-0.33096)	0.00000 (0.00000-0.00000)	0.00008 (0.00000-0.00033)	0.00000 (0.00000-0.00000)
Md_TC	0.00066 (0.00000-0.00161)	0.00199 (0.00078-0.00360)	0.00000 (0.00000-0.00000)	0.00000 (0.00000-0.00000)	0.00000 (0.00000-0.00000)	0.00241 (0.00000-0.00610)	0.00000 (0.00000-0.00000)	0.29024 (0.17712-0.41930)	0.00012 (0.00000-0.00050)	0.00000 (0.00000-0.00000)	0.00004 (0.00000-0.00018)	0.29315 (0.23410-0.36191)	0.00000 (0.00000-0.00000)	0.00000 (0.00000-0.00000)	0.00000 (0.00000-0.00000)	0.00000 (0.00000-0.00000)	0.00000 (0.00000-0.00000)	0.00000 (0.00000-0.00000)	0.00000 (0.00000-0.00000)	0.00000 (0.00000-0.00000)	0.00000 (0.00000-0.00000)	0.00000 (0.00000-0.00000)	0.00000 (0.00000-0.00000)	0.00000 (0.00000-0.00000)	0.00000 (0.00000-0.00000)	0.00000 (0.00000-0.00000)	0.00000 (0.00000-0.00000)	0.00000 (0.00000-0.00000)	0.00000 (0.00000-0.00000)	0.00631 (0.00000-0.03974)	0.00000 (0.00000-0.00000)	0.00002 (0.00000-0.00017)	0.00064 (0.00000-0.00273)	0.00000 (0.00000-0.00000)	0.00000 (0.00000-0.00000)	0.00000 (0.00000-0.00000)	0.00035 (0.00000-0.00139)	0.26548 (0.18283-0.36714)	0.00000 (0.00000-0.00000)	0.00000 (0.00000-0.00000)	0.23255 (0.16415-0.31215)	0.00000 (0.00000-0.00000)	0.00004 (0.00000-0.00032)
Md_TF	0.00928 (0.00590-0.01317)	0.01300 (0.00127-0.02902)	0.00083 (0.00000-0.00255)	0.00000 (0.00000-0.00000)	0.00000 (0.00000-0.00000)	0.00178 (0.00000-0.00535)	0.00077 (0.00000-0.00409)	0.00000 (0.00000-0.00000)	0.00075 (0.00006-0.00155)	0.00000 (0.00000-0.00000)	0.02138 (0.01656-0.02630)	0.00000 (0.00000-0.00000)	0.20645 (0.18105-0.22724)	0.00000 (0.00000-0.00001)	0.00000 (0.00000-0.00000)	0.00000 (0.00000-0.00000)	0.00000 (0.00000-0.00000)	0.00000 (0.00000-0.00000)	0.00000 (0.00000-0.00000)	0.00000 (0.00000-0.00000)	0.00000 (0.00000-0.00000)	0.00000 (0.00000-0.00000)	0.00000 (0.00000-0.00000)	0.00000 (0.00000-0.00000)	0.00000 (0.00000-0.00000)	0.00000 (0.00000-0.00000)	0.00000 (0.00000-0.00000)	0.00000 (0.00000-0.00000)	0.00000 (0.00000-0.00000)	0.00051 (0.00000-0.00675)	0.00000 (0.00000-0.00000)	0.01757 (0.01336-0.02343)	0.00000 (0.00000-0.00000)	0.00000 (0.00000-0.00000)	0.00000 (0.00000-0.00000)	0.00000 (0.00000-0.00000)	0.00001 (0.00000-0.00003)	0.00000 (0.00000-0.00000)	0.00133 (0.00006-0.00293)	0.00217 (0.00137-0.00331)	0.00000 (0.00000-0.00000)	0.22130 (0.19019-0.26055)	0.00024 (0.00000-0.00099)
Md_VEC	0.00032 (0.00000-0.00095)	0.00222 (0.00076-0.00372)	0.00003 (0.00000-0.00016)	0.00027 (0.00000-0.00211)	0.00000 (0.00000-0.00000)	0.00011 (0.00000-0.00051)	0.00000 (0.00000-0.00000)	0.00000 (0.00000-0.00000)	0.00479 (0.00200-0.00891)	0.00000 (0.00000-0.00000)	0.00007 (0.00000-0.00028)	0.00000 (0.00000-0.00000)	0.00000 (0.00000-0.00005)	0.29058 (0.24624-0.33253)	0.00000 (0.00000-0.00000)	0.00000 (0.00000-0.00000)	0.00000 (0.00000-0.00000)	0.00000 (0.00000-0.00000)	0.00000 (0.00000-0.00000)	0.00000 (0.00000-0.00000)	0.00000 (0.00000-0.00000)	0.00000 (0.00000-0.00000)	0.00000 (0.00000-0.00000)	0.00000 (0.00000-0.00000)	0.00000 (0.00000-0.00000)	0.00000 (0.00000-0.00000)	0.00000 (0.00000-0.00000)	0.00000 (0.00000-0.00000)	0.00000 (0.00000-0.00000)	0.00000 (0.00000-0.00000)	0.00000 (0.00000-0.00000)	0.00110 (0.00000-0.00374)	0.00037 (0.00000-0.00193)	0.00000 (0.00000-0.00000)	0.00000 (0.00000-0.00000)	0.00006 (0.00000-0.00042)	0.00000 (0.00000-0.00000)	0.00000 (0.00000-0.00000)	0.00058 (0.00000-0.00157)	0.00007 (0.00000-0.00027)	0.00000 (0.00000-0.00000)	0.00000 (0.00000-0.00000)	0.30732 (0.27066-0.34437)
Mm_BC	0.00288 (0.00000-0.01571)	0.00576 (0.00000-0.02480)	0.00002 (0.00000-0.00024)	0.00000 (0.00000-0.00000)	0.00000 (0.00000-0.00000)	0.21869 (0.06699-0.39421)	0.00000 (0.00000-0.00000)	0.00138 (0.00000-0.00976)	0.00000 (0.00000-0.00000)	0.00000 (0.00000-0.00000)	0.00000 (0.00000-0.00001)	0.00617 (0.00000-0.02540)	0.00000 (0.00000-0.00000)	0.00319 (0.00000-0.01828)	0.24767 (0.12562-0.41616)	0.00004 (0.00000-0.00032)	0.02147 (0.00000-0.07719)	0.00000 (0.00000-0.00000)	0.01771 (0.00000-0.06678)	0.00000 (0.00000-0.00000)	0.00000 (0.00000-0.00000)	0.00000 (0.00000-0.00000)	0.00082 (0.00000-0.00832)	0.00000 (0.00000-0.00000)	0.00000 (0.00000-0.00000)	0.00000 (0.00000-0.00000)	0.00631 (0.00000-0.03974)	0.00051 (0.00000-0.00675)	0.00000 (0.00000-0.00000)	0.00000 (0.00000-0.00000)	0.00000 (0.00000-0.00000)	0.00000 (0.00000-0.00000)	0.00000 (0.00000-0.00000)	0.00000 (0.00000-0.00000)	0.00000 (0.00000-0.00000)	0.00000 (0.00000-0.00000)	0.00000 (0.00000-0.00000)	0.00000 (0.00000-0.00000)	0.00000 (0.00000-0.00000)	0.00000 (0.00000-0.00000)	0.00000 (0.00000-0.00000)	0.00000 (0.00000-0.00000)	0.00000 (0.00000-0.00000)
Mm_DC	0.00060 (0.00006-0.00186)	0.00000 (0.00000-0.00000)	0.00000 (0.00000-0.00000)	0.00019 (0.00000-0.00132)	0.00000 (0.00000-0.00000)	0.28105 (0.08163-0.47647)	0.00000 (0.00000-0.00000)	0.00000 (0.00000-0.00000)	0.00000 (0.00000-0.00000)	0.00000 (0.00000-0.00000)	0.00000 (0.00000-0.00000)	0.00000 (0.00000-0.00000)	0.00000 (0.00000-0.00000)	0.00000 (0.00000-0.00000)	0.00000 (0.00000-0.00000)	0.00000 (0.00000-0.00000)	0.28944 (0.15768-0.43731)	0.00000 (0.00000-0.00000)	0.00001 (0.00000-0.00017)	0.00000 (0.00000-0.00000)	0.00000 (0.00000-0.00000)	0.00000 (0.00000-0.00000)	0.00000 (0.00000-0.00000)	0.00000 (0.00000-0.00000)	0.00000 (0.00000-0.00000)	0.00000 (0.00000-0.00000)	0.00000 (0.00000-0.00000)	0.00000 (0.00000-0.00000)	0.00000 (0.00000-0.00000)	0.00000 (0.00000-0.00000)	0.00000 (0.00000-0.00000)	0.00000 (0.00000-0.00000)	0.00000 (0.00000-0.00000)	0.00000 (0.00000-0.00000)	0.00000 (0.00000-0.00000)	0.00000 (0.00000-0.00000)	0.00000 (0.00000-0.00000)	0.00000 (0.00000-0.00000)	0.00000 (0.00000-0.00000)	0.00000 (0.00000-0.00000)	0.00000 (0.00000-0.00000)	0.00000 (0.00000-0.00000)	0.00000 (0.00000-0.00000)
Mm_ESF	0.22941 (0.20788-0.25152)	0.03842 (0.02543-0.05433)	0.00349 (0.00094-0.00645)	0.00000 (0.00000-0.00000)	0.00204 (0.00000-0.01166)	0.00395 (0.00078-0.00890)	0.00301 (0.00000-0.01030)	0.00000 (0.00000-0.00000)	0.00007 (0.00000-0.00018)	0.00000 (0.00000-0.00000)	0.00105 (0.00060-0.00154)	0.00000 (0.00000-0.00000)	0.00601 (0.00339-0.00915)	0.00000 (0.00000-0.00005)	0.00018 (0.00000-0.00154)	0.00035 (0.00000-0.00123)	0.00000 (0.00000-0.00000)	0.15070 (0.13763-0.16502)	0.00182 (0.00062-0.00325)	0.00097 (0.00000-0.00271)	0.00025 (0.00000-0.00075)	0.00003 (0.00000-0.00013)	0.00002 (0.00000-0.00010)	0.00476 (0.00160-0.00928)	0.00000 (0.00000-0.00000)	0.00021 (0.00000-0.00078)	0.00002 (0.00000-0.00017)	0.01757 (0.01336-0.02343)	0.00110 (0.00000-0.00374)	0.00000 (0.00000-0.00000)	0.00000 (0.00000-0.00000)	0.00000 (0.00000-0.00000)	0.00000 (0.00000-0.00000)	0.00000 (0.00000-0.00000)	0.00000 (0.00000-0.00000)	0.00000 (0.00000-0.00000)	0.00000 (0.00000-0.00000)	0.00000 (0.00000-0.00000)	0.00000 (0.00000-0.00000)	0.00000 (0.00000-0.00000)	0.00000 (0.00000-0.00000)	0.00000 (0.00000-0.00000)	0.00000 (0.00000-0.00000)
Mm_GE	0.00048 (0.00000-0.00203)	0.17537 (0.11454-0.23340)	0.08797 (0.05789-0.13644)	0.00000 (0.00000-0.00000)	0.00000 (0.00000-0.00000)	0.00000 (0.00000-0.00000)	0.00010 (0.00000-0.00114)	0.00016 (0.00000-0.00091)	0.00000 (0.00000-0.00000)	0.00000 (0.00000-0.00000)	0.00018 (0.00000-0.00051)	0.00021 (0.00000-0.00108)	0.00019 (0.00000-0.00074)	0.00038 (0.00000-0.00212)	0.00002 (0.00000-0.00021)	0.03254 (0.02189-0.04516)	0.00000 (0.00000-0.00000)	0.00036 (0.00000-0.00156)	0.23904 (0.19776-0.28745)	0.00239 (0.00020-0.00614)	0.00000 (0.00000-0.00000)	0.00137 (0.00000-0.00707)	0.00011 (0.00000-0.00041)	0.00036 (0.00000-0.00174)	0.00000 (0.00000-0.00000)	0.00000 (0.00000-0.00000)	0.00064 (0.00000-0.00273)	0.00000 (0.00000-0.00000)	0.00037 (0.00000-0.00193)	0.00000 (0.00000-0.00000)	0.00000 (0.00000-0.00000)	0.00000 (0.00000-0.00000)	0.00000 (0.00000-0.00000)	0.00000 (0.00000-0.00000)	0.00000 (0.00000-0.00000)	0.00000 (0.00000-0.00000)	0.00000 (0.00000-0.00000)	0.00000 (0.00000-0.00000)	0.00000 (0.00000-0.00000)	0.00000 (0.00000-0.00000)	0.00000 (0.00000-0.00000)	0.00000 (0.00000-0.00000)	0.00000 (0.00000-0.00000)
Mm_LE	0.00000 (0.00000-0.00002)	0.01148 (0.00401-0.02248)	0.22208 (0.14048-0.31626)	0.00000 (0.00000-0.00000)	0.00000 (0.00000-0.00000)	0.00000 (0.00000-0.00000)	0.00000 (0.00000-0.00000)	0.00000 (0.00000-0.00000)	0.00000 (0.00000-0.00000)	0.00000 (0.00000-0.00000)	0.00000 (0.00000-0.00000)	0.00000 (0.00000-0.00000)	0.00000 (0.00000-0.00000)	0.00000 (0.00000-0.00000)	0.00000 (0.00000-0.00000)	0.00333 (0.00035-0.00708)	0.00000 (0.00000-0.00000)	0.00009 (0.00000-0.00043)	0.04865 (0.02996-0.06741)	0.14509 (0.08541-0.20614)	0.00000 (0.00000-0.00000)	0.00031 (0.00000-0.00140)	0.00000 (0.00000-0.00000)	0.00000 (0.00000-0.00000)	0.00000 (0.00000-0.00000)	0.00000 (0.00000-0.00000)	0.00000 (0.00000-0.00000)	0.00000 (0.00000-0.00000)	0.00000 (0.00000-0.00000)	0.00000 (0.00000-0.00000)	0.00000 (0.00000-0.00000)	0.00000 (0.00000-0.00000)	0.00000 (0.00000-0.00000)	0.00000 (0.00000-0.00000)	0.00000 (0.00000-0.00000)	0.00000 (0.00000-0.00000)	0.00000 (0.00000-0.00000)	0.00000 (0.00000-0.00000)	0.00000 (0.00000-0.00000)	0.00000 (0.00000-0.00000)	0.00000 (0.00000-0.00000)	0.00000 (0.00000-0.00000)	0.00000 (0.00000-0.00000)
Mm_LEC	0.00143 (0.00000-0.00473)	0.00004 (0.00000-0.00028)	0.00000 (0.00000-0.00000)	0.32595 (0.23933-0.43101)	0.00000 (0.00000-0.00000)	0.00000 (0.00000-0.00000)	0.00000 (0.00000-0.00000)	0.00000 (0.00000-0.00000)	0.00000 (0.00000-0.00000)	0.00000 (0.00000-0.00000)	0.00005 (0.00000-0.00022)	0.00000 (0.00000-0.00000)	0.00000 (0.00000-0.00000)	0.00000 (0.00000-0.00000)	0.00000 (0.00000-0.00000)	0.00000 (0.00000-0.00000)	0.00000 (0.00000-0.00000)	0.00038 (0.00000-0.00168)	0.00000 (0.00000-0.00000)	0.00000 (0.00000-0.00000)	0.32091 (0.25495-0.41410)	0.00000 (0.00000-0.00000)	0.00000 (0.00000-0.00000)	0.00000 (0.00000-0.00000)	0.00000 (0.00000-0.00000)	0.00000 (0.00000-0.00000)	0.00000 (0.00000-0.00000)	0.00000 (0.00000-0.00000)	0.00000 (0.00000-0.00000)	0.00000 (0.00000-0.00000)	0.00000 (0.00000-0.00000)	0.00000 (0.00000-0.00000)	0.00000 (0.00000-0.00000)	0.00000 (0.00000-0.00000)	0.00000 (0.00000-0.00000)	0.00000 (0.00000-0.00000)	0.00000 (0.00000-0.00000)	0.00000 (0.00000-0.00000)	0.00000 (0.00000-0.00000)	0.00000 (0.00000-0.00000)	0.00000 (0.00000-0.00000)	0.00000 (0.00000-0.00000)	0.00000 (0.00000-0.00000)
Mm_MET	0.00220 (0.00000-0.00756)	0.00180 (0.00000-0.00635)	0.00006 (0.00000-0.00031)	0.00000 (0.00000-0.00000)	0.31313 (0.19829-0.44329)	0.00009 (0.00000-0.00072)	0.00000 (0.00000-0.00000)	0.00000 (0.00000-0.00000)	0.00000 (0.00000-0.00000)	0.00000 (0.00000-0.00000)	0.00025 (0.00000-0.00167)	0.00000 (0.00000-0.00000)	0.00000 (0.00000-0.00000)	0.00000 (0.00000-0.00000)	0.00000 (0.00000-0.00000)	0.00000 (0.00000-0.00000)	0.00000 (0.00000-0.00000)	0.00002 (0.00000-0.00019)	0.00000 (0.00000-0.00001)	0.00008 (0.00000-0.00044)	0.00000 (0.00000-0.00000)	0.29582 (0.21319-0.38609)	0.00000 (0.00000-0.00000)	0.00005 (0.00000-0.00036)	0.00000 (0.00000-0.00000)	0.00000 (0.00000-0.00000)	0.00000 (0.00000-0.00000)	0.00000 (0.00000-0.00000)	0.00006 (0.00000-0.00042)	0.00000 (0.00000-0.00000)	0.00000 (0.00000-0.00000)	0.00000 (0.00000-0.00000)	0.00000 (0.00000-0.00000)	0.00000 (0.00000-0.00000)	0.00000 (0.00000-0.00000)	0.00000 (0.00000-0.00000)	0.00000 (0.00000-0.00000)	0.00000 (0.00000-0.00000)	0.00000 (0.00000-0.00000)	0.00000 (0.00000-0.00000)	0.00000 (0.00000-0.00000)	0.00000 (0.00000-0.00000)	0.00000 (0.00000-0.00000)
Mm_MPH	0.00017 (0.00000-0.00045)	0.00259 (0.00127-0.00431)	0.00000 (0.00000-0.00000)	0.00000 (0.00000-0.00000)	0.00000 (0.00000-0.00000)	0.28095 (0.22245-0.36246)	0.00000 (0.00000-0.00000)	0.00000 (0.00000-0.00000)	0.00044 (0.00000-0.00131)	0.28882 (0.15789-0.44616)	0.00004 (0.00000-0.00017)	0.00009 (0.00000-0.00039)	0.00000 (0.00000-0.00000)	0.00000 (0.00000-0.00000)	0.03573 (0.00000-0.08039)	0.00127 (0.00000-0.00460)	0.14169 (0.08886-0.19817)	0.00000 (0.00000-0.00000)	0.00006 (0.00000-0.00017)	0.00064 (0.00000-0.00313)	0.00000 (0.00000-0.00000)	0.00000 (0.00000-0.00000)	0.28317 (0.23186-0.35002)	0.00000 (0.00000-0.00000)	0.13246 (0.03727-0.23545)	0.00000 (0.00000-0.00000)	0.00035 (0.00000-0.00139)	0.00001 (0.00000-0.00003)	0.00000 (0.00000-0.00000)	0.00000 (0.00000-0.00000)	0.00000 (0.00000-0.00000)	0.00000 (0.00000-0.00000)	0.00000 (0.00000-0.00000)	0.00000 (0.00000-0.00000)	0.00000 (0.00000-0.00000)	0.00000 (0.00000-0.00000)	0.00000 (0.00000-0.00000)	0.00000 (0.00000-0.00000)	0.00000 (0.00000-0.00000)	0.00000 (0.00000-0.00000)	0.00000 (0.00000-0.00000)	0.00000 (0.00000-0.00000)	0.00000 (0.00000-0.00000)
Mm_NKC	0.00099 (0.00000-0.00364)	0.00607 (0.00155-0.01310)	0.00000 (0.00000-0.00000)	0.00000 (0.00000-0.00000)	0.00000 (0.00000-0.00000)	0.00602 (0.00058-0.01363)	0.00000 (0.00000-0.00000)	0.30685 (0.21562-0.39918)	0.00003 (0.00000-0.00017)	0.00000 (0.00000-0.00000)	0.00050 (0.00000-0.00191)	0.07923 (0.04222-0.13961)	0.00000 (0.00000-0.00000)	0.00000 (0.00000-0.00000)	0.00497 (0.00000-0.01728)	0.00000 (0.00000-0.00000)	0.00095 (0.00000-0.00507)	0.00000 (0.00000-0.00000)	0.00013 (0.00000-0.00065)	0.00000 (0.00000-0.00000)	0.00000 (0.00000-0.00000)	0.00000 (0.00000-0.00000)	0.00000 (0.00000-0.00000)	0.00000 (0.00000-0.00000)	0.00000 (0.00000-0.00000)	0.00000 (0.00000-0.00000)	0.26548 (0.18283-0.36714)	0.00000 (0.00000-0.00000)	0.00000 (0.00000-0.00000)	0.00000 (0.00000-0.00000)	0.00000 (0.00000-0.00000)	0.00000 (0.00000-0.00000)	0.00000 (0.00000-0.00000)	0.00000 (0.00000-0.00000)	0.00000 (0.00000-0.00000)	0.00000 (0.00000-0.00000)	0.00000 (0.00000-0.00000)	0.00000 (0.00000-0.00000)	0.00000 (0.00000-0.00000)	0.00000 (0.00000-0.00000)	0.00000 (0.00000-0.00000)	0.00000 (0.00000-0.00000)	0.00000 (0.00000-0.00000)
Mm_PC	0.00109 (0.00013-0.00239)	0.00040 (0.00009-0.00083)	0.00002 (0.00000-0.00021)	0.00000 (0.00000-0.00000)	0.00000 (0.00000-0.00000)	0.00023 (0.00000-0.00098)	0.00000 (0.00000-0.00000)	0.00000 (0.00000-0.00000)	0.29310 (0.25784-0.33086)	0.00000 (0.00000-0.00000)	0.00000 (0.00000-0.00000)	0.00000 (0.00000-0.00000)	0.00084 (0.00000-0.00248)	0.00008 (0.00000-0.00031)	0.00000 (0.00000-0.00000)	0.00000 (0.00000-0.00000)	0.00000 (0.00000-0.00000)	0.00052 (0.00008-0.00130)	0.00068 (0.00007-0.00175)	0.00002 (0.00000-0.00015)	0.00000 (0.00000-0.00000)	0.00000 (0.00000-0.00000)	0.00000 (0.00000-0.00000)	0.29145 (0.23909-0.34715)	0.00000 (0.00000-0.00000)	0.00694 (0.00000-0.01872)	0.00000 (0.00000-0.00000)	0.00133 (0.00006-0.00293)	0.00058 (0.00000-0.00157)	0.00000 (0.00000-0.00000)	0.00000 (0.00000-0.00000)	0.00000 (0.00000-0.00000)	0.00000 (0.00000-0.00000)	0.00000 (0.00000-0.00000)	0.00000 (0.00000-0.00000)	0.00000 (0.00000-0.00000)	0.00000 (0.00000-0.00000)	0.00000 (0.00000-0.00000)	0.00000 (0.00000-0.00000)	0.00000 (0.00000-0.00000)	0.00000 (0.00000-0.00000)	0.00000 (0.00000-0.00000)	0.00000 (0.00000-0.00000)
Mm_SMC	0.00051 (0.00000-0.00138)	0.00691 (0.00203-0.01498)	0.00018 (0.00000-0.00085)	0.00000 (0.00000-0.00000)	0.00120 (0.00000-0.00832)	0.00120 (0.00000-0.00426)	0.00022 (0.00000-0.00179)	0.00000 (0.00000-0.00000)	0.00000 (0.00000-0.00000)	0.00000 (0.00000-0.00000)	0.25145 (0.21940-0.28532)	0.00000 (0.00000-0.00000)	0.00000 (0.00000-0.00002)	0.00000 (0.00000-0.00000)	0.00000 (0.00000-0.00000)	0.00005 (0.00000-0.00024)	0.00000 (0.00000-0.00000)	0.00109 (0.00062-0.00192)	0.00047 (0.00000-0.00116)	0.00015 (0.00000-0.00076)	0.00000 (0.00000-0.00003)	0.00000 (0.00000-0.00000)	0.00017 (0.00000-0.00071)	0.00115 (0.00000-0.00306)	0.00002 (0.00000-0.00013)	0.26749 (0.21851-0.33096)	0.00000 (0.00000-0.00000)	0.00217 (0.00137-0.00331)	0.00007 (0.00000-0.00027)	0.00000 (0.00000-0.00000)	0.00000 (0.00000-0.00000)	0.00000 (0.00000-0.00000)	0.00000 (0.00000-0.00000)	0.00000 (0.00000-0.00000)	0.00000 (0.00000-0.00000)	0.00000 (0.00000-0.00000)	0.00000 (0.00000-0.00000)	0.00000 (0.00000-0.00000)	0.00000 (0.00000-0.00000)	0.00000 (0.00000-0.00000)	0.00000 (0.00000-0.00000)	0.00000 (0.00000-0.00000)	0.00000 (0.00000-0.00000)
Mm_TC	0.00343 (0.00000-0.01322)	0.00218 (0.00000-0.00719)	0.00000 (0.00000-0.00000)	0.00000 (0.00000-0.00000)	0.00000 (0.00000-0.00000)	0.00032 (0.00000-0.00174)	0.00000 (0.00000-0.00000)	0.00069 (0.00000-0.00498)	0.00008 (0.00000-0.00039)	0.00000 (0.00000-0.00000)	0.00000 (0.00000-0.00000)	0.23860 (0.15867-0.32971)	0.00000 (0.00000-0.00000)	0.00000 (0.00000-0.00000)	0.00000 (0.00000-0.00000)	0.00000 (0.00000-0.00000)	0.00000 (0.00000-0.00000)	0.00000 (0.00000-0.00000)	0.00000 (0.00000-0.00000)	0.00000 (0.00000-0.00000)	0.00000 (0.00000-0.00000)	0.00000 (0.00000-0.00000)	0.00000 (0.00000-0.00000)	0.00000 (0.00000-0.00000)	0.00000 (0.00000-0.00000)	0.00000 (0.00000-0.00000)	0.23255 (0.16415-0.31215)	0.00000 (0.00000-0.00000)	0.00000 (0.00000-0.00000)	0.00000 (0.00000-0.00000)	0.00000 (0.00000-0.00000)	0.00000 (0.00000-0.00000)	0.00000 (0.00000-0.00000)	0.00000 (0.00000-0.00000)	0.00000 (0.00000-0.00000)	0.00000 (0.00000-0.00000)	0.00000 (0.00000-0.00000)	0.00000 (0.00000-0.00000)	0.00000 (0.00000-0.00000)	0.00000 (0.00000-0.00000)	0.00000 (0.00000-0.00000)	0.00000 (0.00000-0.00000)	0.00000 (0.00000-0.00000)
Mm_TF	0.02153 (0.01480-0.02975)	0.00684 (0.00105-0.01342)	0.00074 (0.00000-0.00209)	0.00000 (0.00000-0.00000)	0.00013 (0.00000-0.00192)	0.00055 (0.00000-0.00185)	0.00000 (0.00000-0.00000)	0.00000 (0.00000-0.00000)	0.00011 (0.00000-0.00028)	0.00000 (0.00000-0.00000)	0.00115 (0.00026-0.00279)	0.00000 (0.00000-0.00000)	0.26128 (0.22694-0.29982)	0.00000 (0.00000-0.00000)	0.00000 (0.00000-0.00000)	0.00000 (0.00000-0.00000)	0.00000 (0.00000-0.00000)	0.03479 (0.02773-0.04226)	0.00000 (0.00000-0.00000)	0.00000 (0.00000-0.00000)	0.00000 (0.00000-0.00000)	0.00000 (0.00000-0.00000)	0.00000 (0.00000-0.00000)	0.00000 (0.00000-0.00000)	0.00000 (0.00000-0.00000)	0.00008 (0.00000-0.00033)	0.00000 (0.00000-0.00000)	0.22130 (0.19019-0.26055)	0.00000 (0.00000-0.00000)	0.00000 (0.00000-0.00000)	0.00000 (0.00000-0.00000)	0.00000 (0.00000-0.00000)	0.00000 (0.00000-0.00000)	0.00000 (0.00000-0.00000)	0.00000 (0.00000-0.00000)	0.00000 (0.00000-0.00000)	0.00000 (0.00000-0.00000)	0.00000 (0.00000-0.00000)	0.00000 (0.00000-0.00000)	0.00000 (0.00000-0.00000)	0.00000 (0.00000-0.00000)	0.00000 (0.00000-0.00000)	0.00000 (0.00000-0.00000)
Mm_VEC	0.00016 (0.00000-0.00053)	0.00490 (0.00270-0.00822)	0.00208 (0.00000-0.00575)	0.00026 (0.00000-0.00097)	0.00000 (0.00000-0.00000)	0.00011 (0.00000-0.00050)	0.00000 (0.00000-0.00000)	0.00000 (0.00000-0.00000)	0.00093 (0.00000-0.00258)	0.00000 (0.00000-0.00000)	0.00007 (0.00000-0.00022)	0.00000 (0.00000-0.00000)	0.00022 (0.00000-0.00124)	0.30126 (0.26962-0.33840)	0.00000 (0.00000-0.00000)	0.00315 (0.00000-0.00889)	0.00000 (0.00000-0.00000)	0.00000 (0.00000-0.00001)	0.00108 (0.00000-0.00277)	0.00021 (0.00000-0.00096)	0.00133 (0.00000-0.00460)	0.00000 (0.00000-0.00000)	0.00000 (0.00000-0.00000)	0.00110 (0.00000-0.00437)	0.00000 (0.00000-0.00000)	0.00000 (0.00000-0.00000)	0.00004 (0.00000-0.00032)	0.00024 (0.00000-0.00099)	0.30732 (0.27066-0.34437)	0.00000 (0.00000-0.00000)	0.00000 (0.00000-0.00000)	0.00000 (0.00000-0.00000)	0.00000 (0.00000-0.00000)	0.00000 (0.00000-0.00000)	0.00000 (0.00000-0.00000)	0.00000 (0.00000-0.00000)	0.00000 (0.00000-0.00000)	0.00000 (0.00000-0.00000)	0.00000 (0.00000-0.00000)	0.00000 (0.00000-0.00000)	0.00000 (0.00000-0.00000)	0.00000 (0.00000-0.00000)	0.00000 (0.00000-0.00000)
