## Supplementary Table 5 for "Hallmarks of uterine receptivity predate placental mammals"

### Sheet: Table S5
Table S5. Blastocyst-expressed genes putatively involved in apposition and implantation in eutherian mammals for comparative testing.
Gene	Category	1:1 Ortholog in All Species Datasets
ADAM10	Proteases	TRUE
ADAM15	Proteases	TRUE
ADAM17	Proteases	TRUE
ADAM19	Proteases	FALSE
ADAM22	Proteases	FALSE
ADAM23	Proteases	FALSE
ADAM28	Proteases	FALSE
ADAM32	Proteases	FALSE
ADAM8	Proteases	FALSE
ADAM9	Proteases	FALSE
ADAMTS1	Proteases	FALSE
ADAMTS12	Proteases	FALSE
ADAMTS17	Proteases	FALSE
ADAMTS2	Proteases	FALSE
ADAMTS3	Proteases	FALSE
ADAMTS4	Proteases	FALSE
ADAMTS5	Proteases	FALSE
ADAMTS6	Proteases	FALSE
ADAMTS7	Proteases	FALSE
ADAMTS8	Proteases	FALSE
ADAMTS9	Proteases	FALSE
ADAMTSL1	Proteases	FALSE
ADAMTSL2	Proteases	FALSE
ADAMTSL4	Proteases	FALSE
ADAMTSL5	Proteases	FALSE
CAPN1	Proteases	TRUE
CAPN10	Proteases	TRUE
CAPN12	Proteases	FALSE
CAPN15	Proteases	FALSE
CAPN2	Proteases	TRUE
CAPN5	Proteases	FALSE
CAPN6	Proteases	FALSE
CAPN7	Proteases	TRUE
CAPNS1	Proteases	FALSE
CTSA	Proteases	TRUE
CTSB	Proteases	TRUE
CTSC	Proteases	FALSE
CTSD	Proteases	FALSE
CTSE	Proteases	FALSE
CTSF	Proteases	FALSE
CTSH	Proteases	TRUE
CTSK	Proteases	FALSE
CTSL	Proteases	FALSE
CTSO	Proteases	FALSE
CTSV	Proteases	FALSE
CTSZ	Proteases	TRUE
MMP11	Proteases	FALSE
MMP12	Proteases	FALSE
MMP14	Proteases	FALSE
MMP15	Proteases	FALSE
MMP16	Proteases	FALSE
MMP17	Proteases	FALSE
MMP19	Proteases	FALSE
MMP2	Proteases	FALSE
MMP24	Proteases	FALSE
MMP25	Proteases	FALSE
MMP26	Proteases	FALSE
MMP27	Proteases	FALSE
PCSK1N	Proteases	FALSE
PCSK2	Proteases	FALSE
PCSK4	Proteases	FALSE
PCSK5	Proteases	TRUE
PCSK6	Proteases	TRUE
PCSK7	Proteases	TRUE
PRSS1	Proteases	FALSE
PRSS2	Proteases	FALSE
PRSS3	Proteases	FALSE
PRSS8	Proteases	TRUE
TIMP1	Proteases	FALSE
TIMP2	Proteases	FALSE
TIMP3	Proteases	FALSE
TIMP4	Proteases	FALSE
AGA	Proteases	TRUE
BMP1	Proteases	FALSE
PRCP	Proteases	TRUE
HTRA1	Proteases	FALSE
LTA4H	Proteases	TRUE
METAP1	Proteases	TRUE
DPP3	Proteases	TRUE
AKR1C1	Steroid Synthesis	FALSE
AKR1C2	Steroid Synthesis	FALSE
AKR1C3	Steroid Synthesis	FALSE
AKR1C4	Steroid Synthesis	FALSE
CYP11B1	Steroid Synthesis	FALSE
CYP11B2	Steroid Synthesis	FALSE
CYP19A1	Steroid Synthesis	FALSE
CYP1A1	Steroid Synthesis	FALSE
CYP1A2	Steroid Synthesis	FALSE
CYP1B1	Steroid Synthesis	FALSE
CYP2A13	Steroid Synthesis	FALSE
CYP2A6	Steroid Synthesis	FALSE
CYP2A7	Steroid Synthesis	FALSE
CYP2B6	Steroid Synthesis	FALSE
CYP2C18	Steroid Synthesis	FALSE
CYP2C19	Steroid Synthesis	FALSE
CYP2C8	Steroid Synthesis	FALSE
CYP2C9	Steroid Synthesis	FALSE
CYP2D6	Steroid Synthesis	FALSE
CYP2E1	Steroid Synthesis	FALSE
CYP2F1	Steroid Synthesis	FALSE
CYP2J2	Steroid Synthesis	FALSE
CYP2S1	Steroid Synthesis	FALSE
CYP2U1	Steroid Synthesis	FALSE
CYP3A4	Steroid Synthesis	FALSE
CYP3A43	Steroid Synthesis	FALSE
CYP3A5	Steroid Synthesis	FALSE
CYP3A7	Steroid Synthesis	FALSE
CYP4B1	Steroid Synthesis	FALSE
CYP4F11	Steroid Synthesis	FALSE
CYP4F12	Steroid Synthesis	FALSE
CYP4F8	Steroid Synthesis	FALSE
CYP4X1	Steroid Synthesis	FALSE
CYP4Z1	Steroid Synthesis	FALSE
GSTA3	Steroid Synthesis	FALSE
HSD11B1	Steroid Synthesis	FALSE
HSD11B2	Steroid Synthesis	FALSE
HSD17B1	Steroid Synthesis	TRUE
HSD17B11	Steroid Synthesis	TRUE
HSD17B12	Steroid Synthesis	TRUE
HSD17B2	Steroid Synthesis	FALSE
HSD17B6	Steroid Synthesis	FALSE
HSD17B7	Steroid Synthesis	TRUE
HSD17B8	Steroid Synthesis	FALSE
HSD3B1	Steroid Synthesis	FALSE
HSD3B2	Steroid Synthesis	FALSE
SRD5A1	Steroid Synthesis	TRUE
SRD5A2	Steroid Synthesis	FALSE
SRD5A3	Steroid Synthesis	FALSE
BMP2	Signals/Morphogens	TRUE
BMP4	Signals/Morphogens	TRUE
BMP8A	Signals/Morphogens	FALSE
IL6	Signals/Morphogens	FALSE
GDF9	Signals/Morphogens	FALSE
GDF15	Signals/Morphogens	TRUE
GDF5	Signals/Morphogens	FALSE
GDF10	Signals/Morphogens	FALSE
GDF6	Signals/Morphogens	FALSE
IHH	Signals/Morphogens	FALSE
HBEGF	Signals/Morphogens	TRUE
LIF	Signals/Morphogens	TRUE
IGF1	Signals/Morphogens	FALSE
WNT3A	Signals/Morphogens	TRUE
WNT4	Signals/Morphogens	FALSE
WNT6	Signals/Morphogens	TRUE
WNT7A	Signals/Morphogens	TRUE
WNT7B	Signals/Morphogens	TRUE
WNT9A	Signals/Morphogens	TRUE
WNT11	Signals/Morphogens	TRUE
